# Oncogenic and Tumor Suppressor Functions for Lymphoid Enhancer Factor 1 in a Murine Model of T Acute Lymphoblastic Leukemia

**DOI:** 10.1101/2021.11.08.467708

**Authors:** Tiffany Carr, Stephanie McGregor, Sheila Dias, Mihalis Verykokakis, Michelle M. LeBeau, Hai-Hui Xue, Elizabeth T. Bartom, Barbara L. Kee

**Author notes:** Address Correspondence to: Barbara L. Kee, Department of Pathology, The University of Chicago, 924 E. 57^th^ Street, JFK Rm 318, Chicago IL, 60637.

## Abstract

T lymphocyte acute lymphoblastic leukemia (T-ALL) is a heterogeneous disease affecting T cells at multiple stages of their development and is characterized by frequent genomic alterations. The transcription factor LEF1 is inactivated through mutation in a subset of T-ALL cases but elevated LEF1 expression and activating mutations have also been identified in this disease. Here we show, in a murine model of T-ALL, that the developmental timing of *Lef1* mutation impacts its ability to function as a cooperative tumor suppressor or oncogene. T cell transformation in the presence of LEF1 allows leukemic cells to become addicted to its presence. In contrast, deletion prior to transformation both accelerates leukemogenesis and results in leukemic cells with altered expression of genes controlling receptor signaling pathways. Our data demonstrate that the developmental timing of *Lef1* mutations impact its apparent oncogenic or tumor suppressive characteristics and demonstrate the utility of mouse models for understanding the cooperation and consequence of mutational order in leukemogenesis.
