## Supplementary material for "Oncogenic and Tumor Suppressor Functions for Lymphoid Enhancer Factor 1 in a Murine Model of T Acute Lymphoblastic Leukemia": SKY Analysis of leukemia lines

### Sheet: Sheet1
Table S1:Karyotype analysis of leukemia lines
Mouse	Genotype	Origin	Karyotype
1	E2a-/-	Cell Line	40,X,-X or -Y,+15[7]/
			80,idem,x2[4]
2	E2a-/-	Cell Line	42,XY+14,+15[9]/
			80,idem,x2,-Y,der(15;15)(A1;A1)x2,-16[1] / 80,idem,x2,-Y,der(15;15)(A1;A1)x2,-16[1]
3	E2A-/-,Lef1Δ/Δ	Cell Line	82,XXXX,+15,+15[10]
4	E2A-/-,Lef1Δ/Δ	Primary leukemia	41,XY,+15[10]
5	E2A-/-,Lef1Δ/Δ	Primary leukemia	40,XY[9]/
			39,XY,dic(7;9)(A1;A1)[1]/
			40,XY,dic(2;7)(H3;F3)[1]/
			80,XXYY,del(7)(B1F1)x2[1]
